# Transcriptional profiling of peripheral blood mononuclear cells identifies inflammatory phenotypes in ataxia telangiectasia

**DOI:** 10.1101/2023.10.05.561081

**Authors:** Nigel S. Michki, Benjamin D. Singer, Javier V. Perez, Aaron J. Thomas, Valerie Natale, Kathryn A. Helmin, Jennifer Wright, Leon Cheng, Lisa R. Young, Howard M. Lederman, Sharon A. McGrath-Morrow

## Abstract

Ataxia telangiectasia (A-T) is an autosomal recessive neurodegenerative disease with widespread systemic manifestations and marked variability in clinical phenotypes. In this study, we sought to determine whether transcriptomic profiling of peripheral blood mononuclear cells defines subsets of individuals with A-T beyond mild and classic phenotypes, enabling identification of novel features for disease classification and treatment response to therapy.

**Methods:** Participants with stable A-T (n=90) were recruited and compared with unaffected controls (n=15). PBMCs were isolated and bulk RNAseq was performed. Plasma was also isolated in a subset of individuals. Affected individuals were designated mild or classic based on *ATM* mutations and clinical and laboratory features.

**Results:** People with classic A-T were more likely to be younger and IgA deficient and to have higher alpha-fetoprotein levels and lower % forced vital capacity compared to individuals with mild A-T. In classic A-T, the expression of genes required for V(D)J recombination was lower, and the expression of genes required for inflammatory activity was higher. We assigned inflammatory scores to study participants and found that inflammatory scores were highly variable among people with classic A-T and that higher scores were associated with lower *ATM* mRNA levels. Using a cell type deconvolution approach, we inferred that CD4+ T cells and CD8+ T cells were lower in number in people with classic A-T. Finally, we showed that individuals with classic A-T exhibit higher *SERPINE1* (PAI-1) mRNA and plasma protein levels, irrespective of age, and higher *FLT4* (VEGFR3) and *IL6ST* (GP130) plasma protein levels compared with mild A-T and controls.

**Conclusion:** Using an unbiased transcriptomic approach, we identified novel features and developed an inflammatory score to identify subsets of individuals with different inflammatory phenotypes in A-T. Findings from this study could be used to help direct treatment and to track treatment response to therapy.
