## Supplemental table 2 for "Transcriptional profiling of peripheral blood mononuclear cells identifies inflammatory phenotypes in ataxia telangiectasia"

### Sheet: AT-Classic vs. AT-Mild
	baseMean	log2FoldChange	lfcSE	pvalue	padj
LOC102724389	31.5438	4.60147	6.74728	0.000822296	0.0377057
RNU1-27P	1346.81	2.91833	4.96275	0.000941495	0.0412728
RCAN2	3.74158	2.79989	1.98616	3.21711e-05	0.00340181
LOC101928910	15.5852	2.53718	3.41558	0.000334069	0.0207254
LOC102724290	98.6267	2.40927	4.24501	0.00090026	0.039937
LOC100507554	10.7718	2.03043	2.363	0.000152216	0.0117058
IFI27	325.047	1.89551	1.69571	5.01301e-05	0.0047715
HIST1H3A	15.2685	1.5137	2.23305	0.000295062	0.0190788
NRN1	28.9735	0.921865	1.0429	0.000122985	0.00970119
ETV7	57.3175	0.869986	0.626176	6.11893e-05	0.00564322
IGF2BP3	25.6214	0.84381	0.369798	3.75772e-05	0.00380927
LOC102723715	43.2001	0.816635	1.06799	0.000200685	0.0147342
TMEM183B	20.4971	0.814053	0.855463	0.000131751	0.0102606
MYOF	179.602	0.812651	0.280808	2.13191e-05	0.00234604
ACOT7	146.544	0.784878	0.204801	2.55197e-06	0.000429101
SERPING1	229.474	0.778695	0.500805	9.3684e-05	0.00798005
RGS13	10.2331	0.717042	1.14047	0.000358901	0.0213703
SIGLEC1	124.565	0.697597	0.51487	0.000171028	0.0130282
NCAPH	15.2237	0.695972	0.381731	0.000182043	0.0136991
SLC1A4	93.7329	0.688965	0.177299	2.25844e-06	0.000387441
LAP3	1488.35	0.684394	0.229078	2.9087e-05	0.00311599
TK1	82.3291	0.672419	0.339879	0.000202776	0.0147611
CDCA5	22.4293	0.670726	0.414455	0.000230999	0.016331
ANKRD22	44.6768	0.648068	0.509703	0.000242556	0.0169615
RSAD2	235.697	0.629277	0.480566	0.000288444	0.0189708
GBP1	611.412	0.621126	0.315738	0.000292768	0.0190661
CRIP1	14307.5	0.618976	0.231453	6.97566e-05	0.00626839
METTL7B	5.41694	0.616048	1.37468	0.000946234	0.0413779
MLC1	240.319	0.613151	0.20953	3.6417e-05	0.00370698
PDGFRB	34.8586	0.597679	0.382253	0.000467103	0.0257673
RRAS	1027.76	0.597218	0.213751	5.22952e-05	0.00493425
USP18	111.75	0.589375	0.356018	0.000499899	0.0271317
RAMP1	97.1849	0.589369	0.415082	0.000467408	0.0257673
APOBEC3B	103.006	0.589178	0.482694	0.000381488	0.0224428
LY6E	4951.77	0.58287	0.225591	9.19741e-05	0.00788919
SDC3	34.4692	0.580151	0.338032	0.000517561	0.0279051
RRM2	70.9726	0.577752	0.350338	0.000553477	0.0293894
GUCY1A3	32.4945	0.570109	0.311444	0.000483733	0.0264883
C2	109.401	0.562402	0.368479	0.000655573	0.0327784
RAB3C	3.20885	0.55174	1.26962	0.00106698	0.0449051
ASCL2	251.976	0.546269	0.286901	0.000484806	0.0264883
FAM225A	13.713	0.546037	0.426844	0.00063221	0.0319165
C14orf80	135.945	0.536334	0.210958	0.000107135	0.00887921
ISG15	4039.52	0.532719	0.335773	0.000829333	0.0377837
FCGR1B	129.643	0.519882	0.347686	0.000973335	0.042187
IFI44L	369.383	0.509046	0.415374	0.000885026	0.0395493
EPHB3	8.07849	0.508982	0.507126	0.000606529	0.0314963
WARS	2664.61	0.508096	0.229526	0.000270285	0.0181661
CERCAM	44.6959	0.505105	0.363997	0.00112249	0.0462805
OAS1	1315.73	0.505061	0.317658	0.00101046	0.043359
EPSTI1	594.402	0.499214	0.328066	0.00113278	0.0466266
CDKN1C	1057.91	0.498555	0.326878	0.0011348	0.0466315
FBXO6	479.167	0.498195	0.255791	0.000536439	0.0287335
CMPK2	244.24	0.497297	0.337931	0.00119343	0.0481534
OASL	250.559	0.496112	0.327264	0.00116578	0.0476648
GBP4	452.311	0.495551	0.224312	0.000280696	0.0186109
RHOB	1823.14	0.493638	0.249602	0.000507615	0.0274897
TYMP	7476.78	0.49251	0.247375	0.000493517	0.0268502
LOC645967	7.15711	0.487265	0.832977	0.000691489	0.0337677
KIAA1211	3.68096	0.485293	0.521343	0.000679113	0.0334538
KLHDC7B	89.4204	0.481828	0.273032	0.000856767	0.0386364
CXCR2P1	391.902	0.479102	0.303813	0.00121842	0.0488405
PRSS57	211.392	0.472425	0.450983	0.000936766	0.0412581
MT2A	3760.44	0.472162	0.240752	0.000566773	0.0299012
KIF24	2.33251	0.46462	0.53489	0.000749677	0.0353674
PDLIM1	642.237	0.462481	0.224207	0.000449082	0.0250383
PCYT1B	9.06714	0.461767	0.434543	0.001098	0.0455946
YWHAH	1157.08	0.441197	0.153918	3.92207e-05	0.00391123
PSEN2	84.0449	0.437012	0.228614	0.000724356	0.0345718
ANXA4	636.565	0.435164	0.220689	0.000622124	0.0316638
COMMD4	516.804	0.429262	0.241209	0.00103972	0.0441289
MAF	342.309	0.428937	0.201897	0.000415665	0.0239368
CPED1	52.6463	0.42862	0.2427	0.00107731	0.0451358
UBE2L6	2965.33	0.421391	0.191226	0.000337549	0.0207537
IGFBP7	766.541	0.415567	0.2384	0.00120593	0.0485367
LOC102723913	5.79477	0.410444	0.907204	0.00126255	0.0497958
VIT	11.595	0.3892	0.591184	0.00112145	0.0462805
CHST2	705.935	0.382004	0.181943	0.000529643	0.0284939
APOBEC3C	1243.35	0.318601	0.131911	0.000308885	0.0195803
SUSD1	407.249	0.310435	0.135667	0.000493618	0.0268502
CAPN2	1811.77	0.292051	0.109695	0.000193549	0.0143016
PSMA4	2285.5	0.286157	0.139526	0.00126144	0.0497958
PDIA6	2015.43	0.271224	0.122827	0.000995714	0.043005
SSBP4	1145.57	0.267192	0.12342	0.00118432	0.0478645
WSB2	385.737	0.252141	0.113224	0.00126131	0.0497958
PPP2R4	693.872	0.248364	0.0935333	0.000406965	0.023658
CAPN1	1426.19	0.220733	0.0846699	0.000808049	0.0372614
ATP11B	307.627	-0.206899	0.0768717	0.000848743	0.038345
CCNI	3051.22	-0.22214	0.0827897	0.000632294	0.0319165
MBTPS1	423.69	-0.225182	0.0802478	0.000413384	0.0238615
ZNF148	107.655	-0.229905	0.0831861	0.000425265	0.0242056
CELF2	505.498	-0.235593	0.0933076	0.00075572	0.035448
STAT5B	810.15	-0.239254	0.0858678	0.000328203	0.0205395
TGFBR2	833.932	-0.241827	0.0834841	0.000221284	0.0158267
TNRC6A	119.725	-0.249124	0.109647	0.00117641	0.0478184
PAN3	232.601	-0.251249	0.107297	0.000942046	0.0412728
MKLN1	89.1676	-0.252122	0.109035	0.00100513	0.0432594
JADE1	199.826	-0.25498	0.103304	0.000621811	0.0316638
EIF4B	3488.81	-0.268726	0.119713	0.000933369	0.0411824
ANKRD44	481.12	-0.270915	0.105112	0.000346257	0.0210262
LRCH4	880.064	-0.275805	0.0922772	8.5379e-05	0.0074538
DDX6	647.087	-0.279765	0.117427	0.000540444	0.0288849
PARP8	444.256	-0.282092	0.129158	0.000920804	0.0407747
MED23	118.858	-0.288059	0.12534	0.000618076	0.0316638
LDB1	645.272	-0.290647	0.128795	0.000674782	0.0333074
TECPR1	265.005	-0.291581	0.141107	0.00113778	0.0466756
GATC	127.537	-0.292597	0.137069	0.000931633	0.0411798
VPS13B	87.0875	-0.292858	0.141335	0.00110449	0.0457693
DIDO1	342.839	-0.293333	0.141937	0.0011153	0.046139
ZNF770	137.201	-0.29487	0.132296	0.000695307	0.0338438
CASC3	419.559	-0.29904	0.113217	0.000188524	0.0141237
ZNF740	132.96	-0.300666	0.126065	0.0004105	0.0237509
CYLD	568.861	-0.306051	0.117099	0.000188838	0.0141237
ACAP1	1035.05	-0.312382	0.128895	0.000320601	0.0202706
DYNC1LI2	154.167	-0.316062	0.141437	0.000547949	0.0291752
EIF3E	6147.03	-0.31663	0.148293	0.000729359	0.034743
BRAF	92.8146	-0.317248	0.146216	0.000656049	0.0327784
ZNF451	132.791	-0.319333	0.139298	0.000447048	0.0249817
TCP11L2	212.921	-0.322663	0.161348	0.00101832	0.0435215
PCNX	193.979	-0.324535	0.133365	0.00027587	0.0183903
RGL2	192.172	-0.325796	0.165373	0.0010793	0.0451358
ATG2B	59.3692	-0.325935	0.170384	0.00126215	0.0497958
HNRNPH1	2072.91	-0.326757	0.141299	0.000393579	0.0230368
TPP2	228.2	-0.327316	0.165583	0.00104704	0.0442861
CHD2	370.4	-0.327952	0.15241	0.000630981	0.0319165
PIAS2	57.9953	-0.328065	0.150539	0.000581316	0.0304431
SMCHD1	541.366	-0.32879	0.166389	0.00103742	0.0441075
PTCD3	82.3117	-0.328797	0.158197	0.000775847	0.0362535
PCF11	258.088	-0.333864	0.163385	0.000825562	0.0377837
FOXO1	249.04	-0.339428	0.17921	0.00120689	0.0485367
ZMYM6	95.967	-0.341166	0.168605	0.000830156	0.0377837
SRSF11	698.557	-0.34337	0.176778	0.00102859	0.0438081
NUFIP2	199.104	-0.346331	0.139113	0.000193045	0.0143016
SORL1	1125.55	-0.354054	0.19197	0.00126017	0.0497958
DSTYK	72.8044	-0.35699	0.140109	0.000148536	0.0115239
BANP	136.454	-0.357811	0.172216	0.000639204	0.0321331
HPS4	112.321	-0.358119	0.140779	0.000149516	0.0115344
ZNF275	54.3507	-0.359082	0.193026	0.00117217	0.0478184
SYNJ2BP	48.2487	-0.359312	0.190756	0.00109842	0.0455946
ASH1L	107.393	-0.364284	0.198879	0.00123002	0.0491291
DUSP16	134.99	-0.370713	0.203735	0.00122745	0.0491219
SMAP2	2547.73	-0.370784	0.138045	8.64589e-05	0.00749473
APPL2	100.789	-0.371553	0.185308	0.000732125	0.0348071
EZH1	132.592	-0.371777	0.187781	0.000785658	0.0365726
SF3B1	1557.36	-0.371851	0.15078	0.000178704	0.0134891
ACADSB	78.6257	-0.372466	0.191372	0.000860474	0.0387324
TUG1	300.98	-0.386744	0.152017	0.000129714	0.0101342
SLC8B1	192.846	-0.3876	0.157727	0.000171536	0.0130282
ATP6V0E2-AS1	6.84317	-0.387602	0.516869	0.00124597	0.0496204
ZNF12	68.5084	-0.390381	0.190606	0.00059311	0.0309578
USP20	205.654	-0.391548	0.183175	0.000454644	0.0252337
FAM214A	130.687	-0.391562	0.183865	0.000465407	0.0257673
ZNF136	74.4166	-0.391752	0.197689	0.000712285	0.0344055
CNN2	2836	-0.393503	0.15414	0.000122942	0.00970119
RASGRP1	310.678	-0.394287	0.211513	0.000972402	0.042187
ZNF337	98.5788	-0.394489	0.213448	0.00101371	0.0434001
ATG16L1	135.506	-0.394783	0.177048	0.000340519	0.020884
GTPBP3	72.1673	-0.39522	0.220882	0.00117843	0.0478184
PHC3	192.601	-0.397853	0.210152	0.000885554	0.0395493
PNN	359.095	-0.398471	0.223278	0.00117482	0.0478184
ITPKB	622.7	-0.400589	0.18129	0.000354283	0.02125
THRA	169.781	-0.401678	0.221756	0.00108114	0.0451358
RBL2	1027.85	-0.402967	0.125234	1.13433e-05	0.00136408
KIAA1551	647.876	-0.403365	0.200277	0.000620282	0.0316638
MARCH6	199.363	-0.403747	0.0979469	2.63023e-07	5.27391e-05
ARGLU1	1181.92	-0.405411	0.201632	0.000621319	0.0316638
ODF2L	66.9151	-0.408077	0.234547	0.00125779	0.0497958
NEU3	45.3702	-0.409775	0.228006	0.00108185	0.0451358
CHML	42.9691	-0.410078	0.181353	0.00029378	0.0190661
MYSM1	85.1404	-0.410211	0.213758	0.000784946	0.0365726
PRPF3	196.972	-0.411279	0.227416	0.00104448	0.0442543
KDM3A	259.469	-0.413697	0.189067	0.000361667	0.0214828
DDX26B	72.9062	-0.414141	0.238408	0.00123163	0.0491291
C7orf43	177.288	-0.414803	0.198776	0.000484066	0.0264883
GPC2	10.6784	-0.4166	0.573225	0.000954686	0.0415992
KLHL24	95.9693	-0.41688	0.141317	2.97847e-05	0.00317686
LOC100506548	90.4229	-0.417809	0.220892	0.000820113	0.0377057
LINS	167.11	-0.419556	0.218104	0.000747957	0.0353543
BTN2A1	220.717	-0.420616	0.181449	0.000239768	0.0168538
XPO6	960.577	-0.420831	0.153952	6.28184e-05	0.00575523
TOM1L2	92.6605	-0.421435	0.166398	0.000121907	0.00970119
CLEC2D	295.623	-0.422667	0.212587	0.000621117	0.0316638
RASGRP2	1759.61	-0.423497	0.174219	0.0001679	0.0128316
GRAMD1A	554.827	-0.426245	0.141361	2.33915e-05	0.00252793
ZNF507	58.0975	-0.429804	0.240085	0.00101098	0.043359
RAB43	280.675	-0.433029	0.184964	0.000217018	0.0155669
ZNF510	47.175	-0.433994	0.228335	0.000753234	0.0354006
RBM26	190.947	-0.435605	0.186007	0.000215359	0.0154932
RAPGEF6	148.867	-0.436889	0.207146	0.000424488	0.0242056
CHRM3-AS2	69.4604	-0.447448	0.473695	0.000986765	0.0426937
ANKZF1	200.119	-0.447957	0.227973	0.000607278	0.0314963
ZNF587	50.5216	-0.448372	0.244631	0.000845611	0.0382822
ENTPD4	178.01	-0.448458	0.207685	0.000357276	0.0213703
NOG	106.716	-0.449074	0.560137	0.000792937	0.0367025
LDLRAP1	670.622	-0.450752	0.231833	0.000634751	0.0319747
KCNA3	494.27	-0.452291	0.206271	0.00032207	0.0203111
TMC8	1126.42	-0.453289	0.192687	0.000201806	0.0147342
ANKH	112.556	-0.454716	0.203087	0.000280621	0.0186109
SH2B1	251.503	-0.457054	0.159293	3.88673e-05	0.00390776
IFT80	42.6588	-0.457228	0.258968	0.000953785	0.0415992
LINC00954	9.93881	-0.466925	0.413429	0.0012137	0.0487308
ATG14	84.5816	-0.467839	0.16838	5.26792e-05	0.00495144
PHF1	395.305	-0.469337	0.17832	8.42326e-05	0.00737998
LRRC37B	58.9653	-0.471304	0.219877	0.000353353	0.0212462
LRRN3	59.9134	-0.471959	0.651316	0.000658913	0.0328546
MAML2	119.226	-0.473604	0.243053	0.000582007	0.0304431
FLJ31306	338.198	-0.473646	0.149612	1.42096e-05	0.0016443
ZNF169	17.2748	-0.476964	0.285562	0.00105592	0.044585
HEATR4	3.15748	-0.479108	0.441645	0.000942148	0.0412728
MRI1	132.151	-0.47982	0.269134	0.000832391	0.0378152
FAM115C	66.703	-0.48098	0.241637	0.000512367	0.0276859
DDX17	1178.75	-0.481796	0.189262	0.000109341	0.0090012
TNRC6C-AS1	255.028	-0.484026	0.265816	0.000753265	0.0354006
TRIM39	71.0584	-0.486672	0.21198	0.000225207	0.0160138
TMEM63A	371.097	-0.486942	0.242097	0.000477703	0.0262758
SCAND2P	43.3015	-0.487563	0.223176	0.000304827	0.0195201
PKN2	99.8563	-0.490897	0.19709	0.000128063	0.0100372
LOC100507131	20.2286	-0.492846	0.398724	0.00109745	0.0455946
TRAF1	111.982	-0.493645	0.277905	0.000792482	0.0367025
MGEA5	560.898	-0.495359	0.146261	6.82643e-06	0.000900354
RUFY2	38.9519	-0.49537	0.290192	0.00089622	0.0398299
LOC391722	2.58798	-0.495865	0.912916	0.000737768	0.0350076
CCNL1	1012.65	-0.496167	0.231886	0.000336487	0.0207405
CSAD	56.3678	-0.496877	0.332519	0.00117978	0.0478184
KIAA1147	188.193	-0.498158	0.172705	3.80902e-05	0.00384538
PABPC1L	39.1796	-0.498436	0.395658	0.00106716	0.0449051
AXIN2	41.3408	-0.498535	0.368882	0.00118123	0.0478184
NR2C2	156.445	-0.498614	0.17983	5.43161e-05	0.00508581
PAXBP1-AS1	17.4663	-0.501524	0.285417	0.000792015	0.0367025
LINC00957	62.5112	-0.501535	0.321353	0.00107109	0.044993
LRRN2	9.20173	-0.501559	0.399599	0.00102017	0.0435248
NRIP2	39.1368	-0.502776	0.344722	0.00114581	0.0469266
LOC101929698	14.9042	-0.503026	0.6556	0.000548253	0.0291752
ZSCAN30	27.4875	-0.503525	0.279823	0.000722907	0.0345699
DMTF1	169.475	-0.504865	0.22768	0.000269441	0.0181591
ZNF329	49.1165	-0.505444	0.264045	0.000563465	0.0297908
OTUD3	36.8532	-0.509638	0.268616	0.000575197	0.0302157
RORA	166.407	-0.512115	0.254202	0.00043803	0.0246462
NPHP3	32.7797	-0.512203	0.30971	0.000886683	0.0395493
ZNF836	28.6034	-0.5142	0.269922	0.000555534	0.0294349
LPAR2	201.849	-0.514605	0.200583	0.000101518	0.00852887
RLTPR	157.594	-0.516839	0.287684	0.000682224	0.0335397
CAPS	95.3072	-0.516959	0.286745	0.000673852	0.0333074
ZFP62	65.8679	-0.517816	0.237761	0.000289887	0.0190147
SGK494	17.3304	-0.518022	0.357608	0.000998869	0.0430655
MCF2L	14.471	-0.520037	0.372413	0.000965938	0.0420149
KIAA1324	26.732	-0.521166	0.312424	0.000821611	0.0377057
MDM4	207.522	-0.525592	0.241201	0.000283676	0.0187578
PARP15	171.309	-0.526643	0.296715	0.000674407	0.0333074
VSIG1	51.429	-0.527515	0.379689	0.000888387	0.0395534
CAMK4	184.01	-0.529478	0.337832	0.000863321	0.0387894
SAP25	236.386	-0.530454	0.347526	0.000877166	0.0393394
ZNF83	87.1406	-0.53135	0.308241	0.000712678	0.0344055
PITRM1-AS1	10.544	-0.531837	0.383681	0.000845792	0.0382822
ZNF862	67.8564	-0.533578	0.247357	0.000293213	0.0190661
FAM193B	207.687	-0.537276	0.24311	0.00025549	0.0175075
RP11-395P17.3	29.5783	-0.538548	0.342827	0.000800631	0.0369889
IPCEF1	151.352	-0.540025	0.216649	0.000122427	0.00970119
CD28	200.829	-0.540698	0.243846	0.000248862	0.0171497
ZNF767	42.5408	-0.543257	0.343797	0.000766016	0.0358624
COL18A1	73.4708	-0.544189	0.329293	0.000716664	0.0344055
MID2	14.3136	-0.544596	0.426367	0.000640559	0.0321354
CEP85L	123.306	-0.544706	0.202824	7.13839e-05	0.0063912
SNPH	49.4607	-0.545262	0.30055	0.000571285	0.0300746
LOC101928897	7.76512	-0.54585	0.553186	0.000445418	0.0249474
AASS	7.16681	-0.546213	0.406773	0.000688765	0.0337677
THEM4	90.7937	-0.547013	0.254518	0.000287686	0.0189708
C5orf45	52.7782	-0.547345	0.348782	0.000744701	0.0352683
HOOK1	20.9107	-0.548942	0.389756	0.000715298	0.0344055
GCC2	183.392	-0.54948	0.175763	1.90678e-05	0.00214574
DCHS1	22.0911	-0.550944	0.385441	0.000711056	0.0344055
AMIGO1	66.135	-0.552256	0.35814	0.000719938	0.0344951
GREB1L	0.886005	-0.552387	0.746802	0.000433852	0.0244996
ZBED5	173.721	-0.55364	0.215959	9.97904e-05	0.00841257
ABLIM1	440.915	-0.555548	0.267594	0.000329461	0.0205507
C4orf21	8.0604	-0.556531	0.360933	0.000692366	0.0337677
CDC42BPG	11.8355	-0.556797	0.366242	0.000691509	0.0337677
LUC7L3	634.744	-0.557296	0.221238	0.000112084	0.00916549
AGAP4	49.1411	-0.557324	0.327405	0.000619545	0.0316638
DYRK2	299.616	-0.557502	0.171847	1.33231e-05	0.0015564
LENG8	744.657	-0.557659	0.307216	0.00053228	0.0285731
CCR7	828.966	-0.558446	0.386689	0.000663113	0.0329969
ADHFE1	29.415	-0.559645	0.359337	0.000671132	0.0333074
ATG9B	13.7143	-0.559705	0.403405	0.00062364	0.0316752
ZNF204P	13.3607	-0.559792	0.61244	0.000394401	0.0230368
PAXBP1	127.055	-0.560036	0.242477	0.000190077	0.0141731
SNED1	27.6371	-0.561028	0.282024	0.000385368	0.0226169
CCNL2	436.681	-0.561904	0.1923	3.61961e-05	0.00369984
MPHOSPH9	77.647	-0.562901	0.29698	0.000454005	0.0252337
IL7R	1811.96	-0.564279	0.277487	0.000348239	0.0210419
PAPD7	134.511	-0.565373	0.208493	6.61214e-05	0.00596357
MMP24	4.8868	-0.565605	0.389488	0.000618005	0.0316638
SATB1	485.943	-0.566006	0.276204	0.000335032	0.0207254
TESPA1	267.73	-0.567125	0.262528	0.000263727	0.017823
FAM102A	598.724	-0.568749	0.278361	0.000335398	0.0207254
RCAN3	485.083	-0.569854	0.278116	0.000330057	0.0205507
NSUN6	45.1647	-0.570978	0.295602	0.00040936	0.0237409
ZNF224	81.4615	-0.570988	0.231369	0.000125691	0.00988284
PDCD4-AS1	78.6735	-0.573351	0.26585	0.000260353	0.0176436
RP11-260E18.1	9.6773	-0.574619	0.539983	0.000378891	0.0223436
DGKE	42.9859	-0.576548	0.267846	0.000259796	0.0176436
ZCCHC11	109.016	-0.576954	0.21694	7.58054e-05	0.00673789
PDE7A	207.588	-0.578423	0.20431	4.73728e-05	0.0046117
ZNF605	14.868	-0.587318	0.319864	0.000431615	0.0244838
FAM153B	5.39203	-0.589348	1.17036	0.000707034	0.0343464
LOC100996506	44.1661	-0.590648	0.325753	0.000434425	0.0244996
RICTOR	129.996	-0.592263	0.178321	1.12808e-05	0.00136326
POU6F1	26.0469	-0.594327	0.326361	0.000419835	0.024064
APBB1	222.21	-0.59668	0.286452	0.000275642	0.0183903
ZKSCAN8	61.4101	-0.596817	0.216816	5.84049e-05	0.00542723
LOC155060	12.7735	-0.597053	0.427918	0.000421372	0.0240958
ZNF814	23.7389	-0.597824	0.272884	0.000222119	0.0158402
TNFRSF25	358.153	-0.598314	0.326802	0.000403998	0.0235413
UBASH3A	177.129	-0.598988	0.297063	0.00030714	0.0195201
BCL11B	351.067	-0.600684	0.282484	0.000249484	0.0171497
TENM1	13.8035	-0.602165	0.311055	0.000343137	0.0209921
ACSL6	36.6746	-0.602173	0.299913	0.000306521	0.0195201
NLRP1	415.776	-0.602656	0.245589	0.000122458	0.00970119
GSDMB	70.8032	-0.603514	0.378283	0.000443403	0.0248915
ACVR1C	3.05921	-0.603944	0.656274	0.000306945	0.0195201
PPP1R3E	25.0274	-0.604251	0.356525	0.00043215	0.0244838
MYH11	5.65611	-0.604467	0.323655	0.000370972	0.0219294
CTC1	176.477	-0.605596	0.192663	1.97003e-05	0.0022068
NAA16	119.244	-0.607574	0.238392	9.67155e-05	0.00818146
TCF7	1811.67	-0.609573	0.314806	0.000328046	0.0205395
PLCG1	299.438	-0.609983	0.2727	0.00019321	0.0143016
C22orf29	33.2511	-0.616036	0.218821	4.88897e-05	0.00468501
SPEF2	13.247	-0.618843	0.351318	0.000368496	0.0218356
ITK	538.35	-0.623865	0.221221	4.79681e-05	0.0046512
ZNF589	67.2149	-0.624214	0.241687	8.62591e-05	0.00749473
CEP95	101.955	-0.625018	0.255787	0.00011843	0.00958857
NBPF8	120.316	-0.625675	0.351605	0.000344378	0.0210156
LOC100506985	208.609	-0.625781	0.373927	0.000358404	0.0213703
GCNT4	28.4719	-0.626309	0.406626	0.000347122	0.0210262
NR2C1	71.0828	-0.62646	0.226373	5.47199e-05	0.00510414
MEGF6	62.146	-0.630412	0.313227	0.000259547	0.0176436
TTC14	183.181	-0.633	0.248999	9.288e-05	0.00793913
SCML1	36.0465	-0.634469	0.33694	0.00029553	0.0190788
RAD51-AS1	68.3236	-0.635602	0.389157	0.000326098	0.0205124
SFI1	156.589	-0.637704	0.204295	2.13259e-05	0.00234604
ZNF445	43.6209	-0.638561	0.200442	1.78307e-05	0.00203452
NR3C2	37.1256	-0.643457	0.375029	0.000302253	0.0194106
TBC1D4	109.524	-0.644105	0.251872	8.71958e-05	0.00750557
CUBN	5.18534	-0.646094	0.443744	0.000272247	0.018248
ATF7IP2	36.4256	-0.646319	0.329356	0.00024957	0.0171497
ACVR2B	11.7435	-0.647351	0.337295	0.000259259	0.0176436
ACACB	22.8997	-0.649916	0.264117	0.00010556	0.00877829
RNF144A	70.3221	-0.650363	0.221113	3.42499e-05	0.00359067
KLHL3	18.3689	-0.650656	0.333627	0.000245205	0.0170891
ZNF37BP	29.2397	-0.653931	0.312726	0.000201251	0.0147342
SYDE2	6.47475	-0.65777	0.499083	0.000229115	0.0162447
C14orf64	30.1968	-0.658216	0.437041	0.000249476	0.0171497
AMY2B	45.5433	-0.663266	0.361209	0.000242682	0.0169615
FLJ44342	32.4317	-0.665649	0.335246	0.000211842	0.0153301
PTAR1	113.595	-0.667806	0.174664	2.67889e-06	0.000447064
TMEM25	39.4444	-0.66844	0.341161	0.000212805	0.0153545
NKTR	210.259	-0.672303	0.287572	0.000122212	0.00970119
GPX2	5.63623	-0.676955	0.933114	0.000291552	0.0190661
OBSCN	40.8812	-0.677458	0.325268	0.000174638	0.0132229
OGT	538.569	-0.680221	0.220677	2.30871e-05	0.00250607
CEP68	76.0151	-0.681272	0.190647	5.93574e-06	0.000795714
CAPRIN2	46.5187	-0.682183	0.279466	9.66686e-05	0.00818146
WDR52	10.911	-0.68317	0.412606	0.000206812	0.0150104
SLC45A4	77.0346	-0.685404	0.248907	5.01812e-05	0.0047715
KIAA0355	80.4641	-0.688539	0.155844	3.43729e-07	6.69235e-05
ZNF33A	106.848	-0.694538	0.153402	2.28206e-07	4.74435e-05
USP53	41.2284	-0.703713	0.315391	0.000120958	0.00970119
MTX3	34.1102	-0.71019	0.28513	7.72885e-05	0.00684492
FIRRE	1.83394	-0.712695	0.916441	0.000238481	0.0168115
LOC389765	16.5518	-0.71288	0.411327	0.000157575	0.0120801
LOC101929668	71.4286	-0.717753	0.32212	0.000110432	0.00906059
IGF1R	68.8884	-0.720975	0.248601	3.25411e-05	0.00342618
N4BP2L2-IT2	16.8777	-0.73009	0.348618	0.00011581	0.00942783
HNRNPU-AS1	49.6179	-0.732017	0.341771	0.000109217	0.0090012
ZEB1	51.7881	-0.733435	0.273299	4.83954e-05	0.0046602
NLGN3	7.49299	-0.743711	0.42026	0.000118972	0.00960071
GOLGA8A	104.418	-0.759883	0.438094	0.000104077	0.00868443
RP5-1159O4.2	1.60838	-0.76389	0.948747	0.000199105	0.014668
OXNAD1	263.237	-0.768091	0.290864	4.33936e-05	0.00429247
LOC102724554	10.8511	-0.770536	0.64399	0.000116061	0.00942783
VAMP1	142.641	-0.775678	0.295339	4.23876e-05	0.00420993
PYGM	14.4113	-0.779689	0.340075	6.41539e-05	0.00580747
DNHD1	24.0952	-0.787748	0.258749	1.82848e-05	0.00207668
LTBP3	211.89	-0.789319	0.233112	8.39095e-06	0.0010834
DGKA	628.41	-0.789516	0.234076	8.65691e-06	0.00111189
FAM134B	101.993	-0.792616	0.24862	1.31355e-05	0.00154182
CREBZF	119.452	-0.794987	0.22006	4.61078e-06	0.000646353
ANKRD55	32.0796	-0.795728	0.504474	8.25318e-05	0.00725689
IL6ST	241.304	-0.803926	0.181006	3.27664e-07	6.4306e-05
LMO7	27.0086	-0.814343	0.343478	4.44658e-05	0.00436334
ZC3H12B	2.88666	-0.81483	0.526687	7.37142e-05	0.00657584
EDAR	13.4169	-0.822689	1.17616	0.000246257	0.0171138
ATM	295.134	-0.829778	0.278042	1.62264e-05	0.00186012
TRABD2A	326.697	-0.838765	0.350469	3.53178e-05	0.00367126
LOC101928524	34.3937	-0.845745	0.563709	6.3019e-05	0.00575523
SLC7A6	234.348	-0.852013	0.167823	2.09267e-08	5.96947e-06
PIK3IP1	1369.13	-0.855284	0.215935	1.37952e-06	0.000250685
LINC00641	64.3808	-0.857963	0.281512	1.19321e-05	0.0014233
CLUHP3	29.866	-0.864734	0.537353	5.19306e-05	0.00491877
PDE3B	232.881	-0.868953	0.195379	2.61184e-07	5.27391e-05
LEF1	702.395	-0.870351	0.298756	1.36776e-05	0.00159024
DNAJB13	39.1625	-0.874353	0.43537	3.61593e-05	0.00369984
LOC101928126	38.0273	-0.906368	0.387378	2.07548e-05	0.00231435
SLC22A17	18.2442	-0.915509	0.612043	4.40033e-05	0.00433529
ITGA6	217.113	-0.927937	0.270462	3.27294e-06	0.00050498
ZMAT1	46.2722	-0.940523	0.291283	4.36411e-06	0.000619029
FAN1	65.4248	-0.950983	0.211225	1.27957e-07	2.80272e-05
RASGRF2	41.6654	-0.952392	0.318588	5.89275e-06	0.000794291
GPRASP1	41.4839	-0.994695	0.452428	1.20677e-05	0.0014233
ATHL1	379.587	-0.999697	0.300163	1.99161e-06	0.000346511
LMTK3	13.2518	-1.01977	0.336489	2.81211e-06	0.000466126
EPHX2	90.636	-1.02001	0.324622	2.29449e-06	0.000390892
LINC00282	9.96241	-1.02732	0.950044	6.31077e-05	0.00575523
MASP2	23.4666	-1.04006	0.384889	4.01138e-06	0.000589265
ESRP2	6.55378	-1.06762	0.487635	7.40186e-06	0.000965864
CDH4	1.0263	-1.08102	1.36558	0.000148911	0.0115239
GOLGA8B	116.671	-1.13463	0.56118	6.81929e-06	0.000900354
CACNA1I	20.9808	-1.16777	0.565112	5.29335e-06	0.000721425
ZNF890P	12.3373	-1.54342	1.27022	3.09038e-05	0.00328196
FAM153A	19.6029	-1.87609	1.34006	1.88065e-05	0.00212609
PLXDC1	31.2376	-1.96527	0.843021	9.58608e-07	0.000179516
RP11-77C3.3	4.69155	-2.74456	1.19141	3.43549e-06	0.000526747
